# Hyperactive STAT1 Promotes T Follicular Helper Type 1 Cell Differentiation to Trigger Autoimmunity

**DOI:** 10.64898/2026.03.19.713058

**Authors:** Ran Chen, Xuemei Chen, Jigui Yang, Huilin Mu, Shengqiao Mao, Siyu Chen, Rui Gan, Qinglv Wei, Wenjing Tang, Junfeng Wu, Wuyang He, Satoshi Okada, Lina Zhou, Yunfei An, Xiaodong Zhao, Yanjun Jia

## Abstract

Heterozygous gain-of-function (GOF) mutations in signal transducer and activator of transcription 1 (*STAT1*) cause an inborn error of immunity characterized by immune dysregulation, recurrent infections and various autoimmune manifestations. However, the precise pathogenic mechanism by which *STAT1* GOF contributes to autoimmunity remains elusive. In our cohort, *STAT1*-GOF patients exhibit biased circulating follicular helper T (cTfh) populations with CXCR3^+^ Tfh1-like features. Using a *Stat1* GOF mouse model that spontaneously developed autoimmunity, we found that overactivated STAT1 promotes Tfh differentiation and disrupted T cell-dependent humoral responses with skewed immunoglobulin class switching towards IgG2. Furthermore, STAT1 GOF directly targets to Tfh and Th1 cell signature genes and thereby drives the development of Tfh1 cells with excessive IFN-γ production, which implicated in autoantibody production and the development of autoimmunity. Notably, IFN-γ neutralization significantly alleviated autoimmune cellular responses and autoantibody levels in mutant mice, highlighting IFN-γ blockade as a promising targeted therapy for the *STAT1*-GOF patients with autoimmunity. Our findings suggest that proper regulation of STAT1 activity within a reasonable magnitude is crucial for ensuring optimal host-protective humoral immunity.

**One-sentence summary:** Overactivated STAT1 promotes Tfh1 differentiation to drive autoimmunity.
