## Supplementary material for "Hyperactive STAT1 Promotes T Follicular Helper Type 1 Cell Differentiation to Trigger Autoimmunity": Data file S1-S5: Data file S4 RNA-Seq and CUT&Tag combined analysis.xlsx

### Sheet: Fig. 7C- left. Green part
Gene symbol
Decr1
Decr2
Dnph1
Hacd3
Abat
Nt5e
Adamts3
Ahi1
Abhd6
Ascl2
Arxes2
Arl10
Arl6
Akr1e1
Areg
Aplp1
Angptl2
Apold1
Alox8
Arfgef3
Armcx1
Atp9a
Atp7b
Atp6v1g3
Abcc3
Bcl6
Bmf
Bag2
Bicd1
Bmyc
Bcat1
C2cd4b
Cdh23
Capsl
Cnrip1
Cpq
Cass4
Cd200
Cd200r1
Cd81
Cd83
Cd99l2
Cntln
Cep112
Cers4
Cxcr5
Chrnb1
Clhc1
Coq8a
Ccdc28b
Ccdc141
Col27a1
Coprs
Coro2b
Cand2
Cst7
Cox17
Cyfip1
Cpeb1
Dock6
Dhrs3
Dio2
Dnase1l3
Dnase2a
Deup1
Dgkg
Dus2
Dlg3
Dram1
Ddit4
Dusp14
Dusp16
Dync2li1
Dynlt3
Dnah7a
Dmwd
Eea1
Ergic1
Ednrb
Eno2
Eomes
Epdr1
Exph5
Ext1
Fam43a
Fam81a
Fam83g
Fubp3
Fads6
Fbxw9
Fcmr
Fcrl1
Farp1
Farp2
Foxa1
Gpr160
Gpr45
Gprc5a
Gjb2
Gemin8
Gtf2ird1
Gcnt3
Gstm4
Gstt2
Glt28d2
Gpr3
Grhl1
Gzmk
Gas2l1
Gas2l3
Gna14
Gucy1a1
Gucy1b1
Hey1
Hs1bp3
Hmox1
Hgfac
Hmgn3
Homez
Hfe
Hivep3
Ikzf2
Ier5l
Ildr1
Itga9
Itgb5
Il10
Il4
Irak1bp1
Ift22
Ift74
Ica1
Jazf1
Jdp2
Klhl4
Krt222
Kif7
Klc3
Ltbp4
Lrrfip2
Lgr4
Lima1
Lix1l
Lrp1
Lag3
Lpar3
Maged2
Mrgpre
Matn2
Mmp10
Matk
Mpp2
Mertk
Map1a
Map2
Map9
Mapre2
Mapre3
Mid2
Mindy4
Mapk12
Mapkbp1
Mmd
Morn2
Msl3l2
Muc1
Megf8
Mlf1
Myo1e
Noxa1
Neb
Neil2
Neo1
Npnt
Neu3
Nbea
Nf1
Nrgn
Nlgn2
Ncs1
Npas4
Ntrk3
Naprt
Nid2
Nek4
Nsmf
Nsun7
Ncmap
Nfia
Nfatc1
Nfil3
Nrbp2
Nr3c2
Nap1l3
Mgmt
Ocrl
Osr2
Optn
Pon3
Pex11a
Pxmp2
Plppr2
Pter
Plekha8
Plagl1
Plxna3
Plxnb1
Galnt3
Kcnq3
Pou2af1
Prdm5
Pbx4
Prelid2
Prickle1
Prnp
Pawr
Pdcd1
Ptgfrn
Pacsin1
Ptpn11
Ptpn13
Ptpn5
Ptprs
Pcdhgb7
Ppfibp1
Pnp2
Rab26
Rab36
Rab39b
Rab6b
Rad51b
Rsph4a
Rec8
Reep2
Ryk
Rgs16
Rgs9
Renbp
Rtl8c
Arhgef5
Rhbdl3
Rnase4
Rnf152
Rbm11
Rpgrip1l
Sccpdh
Scin
Scg2
Scamp1
Serpine1
Serinc5
Sbk2
Srp54b
Smim10l2a
Smtn
Scn8a
Slc16a3
Slc16a5
Slc24a3
Slc35d3
Slc46a1
Slc7a8
Slc9a9
Slc9b2
Spry1
Ston1
Sqor
Susd4
Syde1
Sdcbp2
Stx11
Stxbp1
Tigit
Tatdn3
Ttbk1
Tbc1d32
Tshz2
Tex26
Tspan17
Tspan4
Ttc16
Ttc8
Tjp2
Timp2
Ticam2
Tank
Tceal9
Trps1
Tmbim1
Tmem17
Tmem218
Tmem29
Tmem30b
Tmem38b
Tmem86a
Trim7
Tubb6
Tnfsf13b
Tnfsf4
Tnfsf8
Tnfrsf21
Tnfrsf4
Tnfrsf8
Twsg1
B3galt1
Vipr2
Vamp5
Vdr
Raf1
Vsig10
Wdr19
Wdr35
Wls
Xk
Ypel4
Zbtb12
Zscan18
Zc3h12d
Zfp41
Zfp518b
Zfp523
Zfp612
Zfp667
Zfp827
Zfp870
Zfp93
Zfp975
Zik1
Zfr2
Zc4h2
Zfp551

### Sheet: Fig. 7C-right. Green part
Gene symbol
Adam8
Abhd15
Actn2
Acss2
Ada
Arl4d
Adra2b
Adrb2
Als2cl
Apbb2
Anxa6
Apol7e
Aqp3
Arid5a
Atp8b4
Bcl2
Blnk
Bcl2l11
Bcorl1
Bst2
Cacna1i
Cacnb3
Cnr2
Carmil1
Cpe
Cpm
Card6
Cav2
BC147527
Cds1
Cdc20b
Ccr10
Ccr5
Ccr7
Cxcr6
Chsy1
Ctrl
Cgn
F2r
F2rl2
Ccdc102a
Colgalt2
Cpne2
Ckb
Crybg1
Ccno
Cdkn3
Ctla2b
Dapk2
Dntt
Ddr1
Dnajc15
Dusp2
Dyrk3
Enpp4
Edaradd
Elane
Elovl7
Eepd1
Ern1
Enthd1
Ephb2
Epsti1
Ermn
AA467197
Fam184b
Fam240a
Fasl
Fbxo27
Fes
Fgl2
Gpr137b
Ggt5
Glipr2
Gria3
Grm8
Qrich2
Gpc1
Golm1
Grap2
Gadd45g
Gab3
Garnl3
Gvin1
Gbp2
Gbp4
Hspa1a
Hs3st3b1
Hbegf
Hlf
Hid1
Hoxa7
Hic1
Icosl
Igfbp4
Itga2
Itgb3
Itgb7
Ifi214
Ifng
Ifngr1
Ifit1bl1
Irf8
Ifit3
Il1rl1
Il17rc
Il18r1
Il18rap
Il20ra
Il4ra
Il7r
Iqgap2
Jag1
Klhl6
Klrc1
Lmna
Lgals1
Lars2
Lat2
Lcn4
Lynx1
Lypd6b
Ly6g5b
Mgat4a
Mmp9
Mxd1
Ms4a4b
Mex3a
Mctp2
Myo6
Nedd4
Npas2
Nyap1
Ncf1
Nuak2
Nr1d1
Nod1
Palm
Pde5a
Pik3ip1
Pag1
Plat
Plekhh3
Kcnj8
Prdm1
Prrt1
Ptges
Prkcg
Prkd3
Ppm1j
Prg4
P2ry10b
Rapgef3
Rhou
Rasa3
Rasa4
Rasgrp2
Rasl11b
Rrad
Rcbtb2
Rgs1
Rgmb
Rtn4rl1
Rnd1
Arhgap29
Arhgap33
Arhgef28
Arhgef18
Raver2
Rexo5
Rubcnl
S100a4
Scml4
Scrt1
Sell
Selplg
Serpinb9
Sgk3
Sh2b2
Smad7
Smim5
Slc12a3
Slc17a9
Slc2a3
Slc26a10
Slc41a2
Slc9a2
Slco4c1
Satb1
Spef2
Smpd5
S1pr1
S1pr4
Spice1
Spns3
Spry2
Samd3
Socs2
Sytl3
Stx1a
Trat1
Tgtp2
Tbc1d8
Tbx21
Thsd1
Themis2
Thra
Tifa
Tcf4
Tcf7l2
Tmem159
Tmem163
Tmem221
Tmem273
Tmem71
Trim13
Trim30b
Trim69
Tnfrsf10b
Tnfrsf19
Tnfrsf1a
Txk
Ugcg
Vegfa
Wwc2
Znrf3
Zc3hav1l
Zdhhc14

### Sheet: Fig. 7E-left. Green part
Gene symbol
Agpat4
Ascl2
Acvr1
Arl4d
Alkbh2
Amotl2
Apol7e
Arap2
Arrdc4
Bcl2
Baiap3
Bhlhe40
Bcl2l15
Crybg3
Bmpr1a
Cdh23
Cacnb3
Cacna1g
Cabyr
Capn5
Chst12
Car5b
Cmya5
Cilp2
Cep295nl
Ccr5
Cxcl10
Cxcr3
Chsy1
Cmss1
Coch
Ccdc88a
Ccdc141
Coro2b
Ccne1
Csrnp2
Ddx43
Dnase1l3
Ddr1
Ddit4
Dnajb13
Dclk2
Dusp14
Dusp2
Dusp6
Dusp8
Dmwd
Eea1
Enpp5
Eno2
Eomes
Ephb3
Epb41l5
Etv4
Fam135a
Fam81a
Fam83d
Fosb
Fdxr
Fibcd1
Fhad1
Gpr155
Gpr160
Gprc5a
Grik4
Qrich2
Glt28d2
Gpc1
Gca
Gzmk
Gvin1
Gbp2
Gbp4
Gbp10
Hmgn3
H2-Q6
H2-Q7
Hip1
Hic1
Ier5l
Igsf9b
Ildr1
Insl6
Igf1r
Ifi204
Ifng
Igtp
Irf8
Il10
Il15ra
Junb
Kif5c
Klf12
Lmna
Luzp1
Ly6a
Lag3
Lpar3
Marcksl1
Mboat1
Map2
Megf8
Mlf1
Myo1f
Mylip
Nectin1
Neo1
Npnt
Nbea
Nrgn
Nlgn2
Nsun7
Nfia
Nap1l3
Osr2
Osgin1
Pcnx4
Pex11a
Perp
Pde10a
Plscr4
Pls1
Plagl1
Plxnb1
Kcnk5
Kcnj2
Prdm1
Prelid2
Pawr
Prrt1
Ptgfrn
Ptpn11
Ptprn2
Prg4
Reep2
Ryk
Rgs12
Rgs16
Rfx2
Rnd1
Rnf43
Rbfox2
Sccpdh
Sema7a
Serpina3g
Serpine1
Sertad1
Stat1
Slc24a3
Slc43a1
Slc6a8
Smpdl3b
Spry1
Spry2
Sox8
Samd3
Tiam2
Tgtp2
Ttbk1
Tbx21
Tshz2
Ttc16
Thbs3
Tjp2
Trps1
Trpc1
Trim69
Trim8
Tspoap1
Tub
Tubb2b
Tnf
Tnfsf13b
Tnfsf9
Tnfrsf12a
Tnfrsf13c
Vdr
Vwa3b
Raf1
Vsig10
Wnt3
Xylb
Zbtb32
Zfp30
Zfp36
Zfp651
Zfp773
Zfp946
Zdhhc1
Zfyve28

### Sheet: Fig. 7E-right. Green part
Gene symbol
Abat
Adam8
Acer2
Aif1
Afp
App
Apobr
Aqp3
Armcx1
Abcg3
Atp8b4
Atp6v0a1
Abcb4
Abcc3
Blnk
Bicd1
Btnl10
Crebl2
Cnr2
Cpe
Cpm
Cd14
Cd200r1
Cd302
Cd74
Cd86
Cd96
Cables1
Cadm1
Creg1
Cep112
Ccr4
Ccr6
Cxcl2
Col27a1
Ckb
Ckap4
Castor1
Dnase2a
Dgat2
Dnah7a
Emb
Ednrb
Eps8l1
Epor
AI987944
Faim
Fcmr
Fcgr3
Fcrl1
Fes
Frmd5
Fgr
Gpr183
Gpr55
Gpr83
Gria3
Qser1
Gpd1
Gatm
Gas2l3
Gdf15
Hey1
Hpgds
Hmox1
Havcr2
Hk3
H2-Aa
H2-Ab1
H2-Ob
Hoxb4
Hfe
Icosl
Igfbp4
Itga2
Itga9
Itgb3
Itgb5
Ifngr1
Ifngr2
Ifitm3
Il1rl1
Il2ra
Il4
Il7r
Il9r
Jup
Lad1
Lamc1
Large1
Lgmn
Lrrc25
Lrrc32
Lars2
Lst1
Ldlrad3
Lrp1
Lysmd1
Laptm4b
Mgat5
Mapkapk5
Matn2
Mmp9
Mertk
Mvd
Mical3
Mgll
Myo6
Npl
Nat2
Noxa1
Neb
Nrros
Neurl3
Nid2
Naif1
Nfe2
Nr1d1
Mgmt
Pak1
Prag1
Pctp
Pip5k1b
Pla2g15
Pkp4
Plxnd1
Galnt3
Kctd12b
Kcna2
Prkd3
P2ry12
Rab32
Rab39
Rassf3
Rassf4
Rec8
Rims3
Rcan3
Rell1
Raver2
Rpl17
Rnf130
Rnf144b
Rnf150
Scarb1
Scamp1
Scamp5
Slpi
Selenop
Sh3pxd2a
Srp54b
Slamf1
Smagp
Smtn
Slc25a27
Slc41a3
Slc7a8
Satb1
Spi1
St3gal5
Stom
Sqor
St14
Susd1
Syp
Sytl1
Sdc4
Snta1
Trat1
Tbc1d30
Tbc1d8
Tspan4
Ttc28
Tanc1
Tanc2
Tlr2
Tifa
Tle1
Tgm2
Tmcc2
Tmbim1
Tmem273
Trim16
Trim30b
Trim7
Trio
Tnfsf4
Tnfrsf10b
Tnfrsf21
Ubash3a
Vav2
Zfp385a
Zfp54
Zfp874a
Zfp874b
Zbed3

### Sheet: Fig. 7D-left. Green part
Gene symbol
Oas1a
Nt5dc2
Ahi1
Acod1
Afdn
Naglu
Agl
Angptl2
Adap1
Arfgef3
Arrdc4
Asns
Baiap3
Car13
Cpq
Casp4
Cenpf
Cxcl10
Cxcl9
Cxcr3
Cxcr5
Chpt1
Ccdc141
Coro2b
Cttnbp2nl
Cst7
Cyfip1
Depdc7
Dpp7
Dclk2
Dusp14
Efr3b
Eomes
Fam135a
Fam43a
Fbxw17
Lgalsl
Gdpd1
Gga2
Gzmk
Gvin1
Gng12
Gbp2
Gbp4
Gbp5
Gucy1a1
Gbp10
Ipp
Ier5l
Ifi204
Ifi214
Ifit1bl1
Iigp1
Ifit2
Ifit3
Il10
Ica1
Jazf1
Luzp1
Lilrb4a
Lima1
Lhfpl2
Lag3
Metrnl
Mettl21a
Map2
Mterf4
Mlkl
Maoa
Mcoln2
Megf8
Nqo1
Neo1
Npas4
Nrp2
Nuak2
Nrbp2
Nap1l3
Nuf2
Pak1
Pon3
Phf19
Phf21b
Pde7b
Plscr4
Pls1
Parp11
Kcnk13
Kcnj2
Pdcd1
Ptpn5
Rad54b
Rsad2
Reps2
Rgs12
Rgs16
Renbp
Rnf150
Rnf43
Sccpdh
Scin
Scamp5
Sema7a
Serpina3g
Stac2
Sh3bp2
Srp54b
Stat1
Slc24a3
Sord
Snx24
Spns2
Spry1
Stard9
Syngr1
Tigit
Tgtp2
Tbc1d24
Tbx21
Tcp11l1
Tgds
Tspan4
Tjp2
Tnip3
Ticrr
Trps1
Tgm2
Trpc1
Tmem163
Tubb6
Tnf
Tnfsf13b
Vegfa
Wwc2
Zfp773

### Sheet: Fig. 7D-right. Green part
Gene symbol
Actn2
Acvr2a
Appl2
Acer2
Aqp3
Btnl10
Cd38
Ccr4
Cxcr6
Cbx8
Csf1
Commd6
Crip2
Dyrk3
Enpp4
Elane
Eps8l1
Fes
Fn3k
Gpr83
Gria3
Hs3st3b1
Hlf
Igfbp4
Ifngr2
Irf6
Il1rl1
Il18r1
Il18rap
Il2ra
Il9r
Klrc1
Klf1
Lgals7
Mex3a
Mpzl1
Myo6
Nr1d1
Prag1
Kctd12b
Kcnj8
Kcna2
Prrt1
Prkcg
Prkd3
Prg4
Rflnb
Rcan3
Rubcnl
Shld1
Slco4c1
Satb1
Sytl3
Trat1
Tasp1
Tbc1d30
Tbx6
Tspan33
Ttc28
Tcf4
Tle1
Trpm6
Tmcc2
Tmem273
Tmem39b
Trim13
Tnfrsf10b
Tnfrsf19
Znrf3
