## Supplementary material for "Hyperactive STAT1 Promotes T Follicular Helper Type 1 Cell Differentiation to Trigger Autoimmunity": Table S1-S2: Table S2. Summary of STAT1 Binding Peak Positions.xlsx

### Sheet: Sheet1
Table S2. Summary of STAT1 Binding Peak Positions
	Total Unique Tag Count	Total Number of Genes	Total Number of Peaks	Promoter Peak (<=3kb)	Exon Peak	Intron Peak	Intergenic Peak	3'UTR Peak	5'UTR Peak
nonTfhWT/WT	40673450	4963	10796	5302 (49.1%)	416 (3.9%)	2509 (23.2%)	2080 (19.3%)	182 (1.7%)	306 (2.8%)
nonTfhMut/WT	64330164	5127	10986	5358 (48.8%)	393 (3.6%)	2585 (23.5%)	2147 (19.5%)	173 (1.6%)	329 (3.0%)
TfhWT/WT	79482692	4930	10634	5541 (52.1%)	382 (3.6%)	2323 (21.8%)	1904 (17.9%)	161 (1.5%)	323 (3.0%)
TfhMut/WT	106502596	6442	16463	7076 (43.0%)	658 (4.0%)	4354 (26.5%)	3592 (21.8%)	324 (2.0%)	458 (2.8%)
